# Assessing the Cognitive Status of Drosophila by the Value-Based Feeding Decision

**DOI:** 10.1101/2020.08.27.267955

**Authors:** Chih-Chieh Yu, Ferng-Chang Chang, Yong-Huei Hong, Jian-Chiuan Li, Po-Lin Chen, Chun-Hong Chen, Tzai-Wen Chiu, Tsai-Te Lu, Yun-Ming Wang, Chih-Fei Kao

## Abstract

Decision making is considered an important aspect of cognitive function. Impaired decision making is a consequence of cognitive decline caused by various physiological conditions, such as aging and neurodegenerative diseases. Here we exploited the value-based feeding decision (VBFD) assay, which is a simple sensory-motor task, to determine the cognitive status of Drosophila. Our results indicated the deterioration of VBFD is notably correlated with aging and neurodegenerative disorders. Restriction of the mushroom body (MB) neuronal activity partly blunted the proper VBFD. Furthermore, using the Drosophila polyQ disease model, we demonstrated the impaired VBFD is ameliorated by the dinitrosyl iron complex (DNIC-1), a novel and steady nitric oxide (NO)-releasing compound. Therefore we propose that the VBFD assay provides a robust assessment of Drosophila cognition and can be used to characterize additional neuroprotective interventions.
