## Supplementary material for "Assessing the Cognitive Status of Drosophila by the Value-Based Feeding Decision": Table S1

### Sheet: List of primer sequences
Table S1. List of primer sequences used for generating hsp22-HA and miR-hsp22 lines
Primers	Sequence 5'-3'
Hsp22-HA forward	ggggaattcatgcgttccttaccgatgttttggcgcatg
Hsp22-HA reverse	gggctcgagctaagcgtaatctggaacatcgtatgggtactgactggcggctttgtcatttggctc
Hsp22-mir-1-1 forward	ggcagcttacttaaacttaatcacagcctttaatgtcaagaagtatttcaaagacaactaagttaatataccatatc
Hsp22-mir-1-2 reverse	aataatgatgttaggcactttaggtaccaagaagtatttcaaagacaactagatatggtatattaacttagttg
Hsp22-mir-2-1 forward	ggcagcttacttaaacttaatcacagcctttaatgtctagtgaactcctatgtttagataagttaatataccatatc
Hsp22-mir-2-2 reverse	aataatgatgttaggcactttaggtacctagtgaactcctatgtttagatagatatggtatattaacttatcta
Mir6.1_5’EcoRI/BglII forward	ggcgaattccgccagatcttttaaagtccacaactcatcaaggaaaatgaaagtcaaagttggcagcttacttaaactta
Mir6.1_3’BamHI/NotI reverse	ggccgcggccgcacggatccaaaacggcatggttattcgtgtgccaaaaaaaaaaaaaattaaataatgatgttaggcac
